# Maltotriose consumption by hybrid *Saccharomyces pastorianus* is heterotic and results from regulatory cross-talk between parental sub-genomes

**DOI:** 10.1101/679563

**Authors:** Nick Brouwers, Anja Brickwedde, Arthur R. Gorter de Vries, Marcel van den Broek, Susan M. Weening, Lieke van den Eijnden, Jasper A. Diderich, Feng-Yan Bai, Jack T. Pronk, Jean-Marc G. Daran

## Abstract

*S. pastorianus* strains are hybrids of *S. cerevisiae* and *S. eubayanus* that have been domesticated for several centuries in lager-beer brewing environments. As sequences and structures of *S. pastorianus* genomes are being resolved, molecular mechanisms and evolutionary origin of several industrially relevant phenotypes remain unknown. This study investigates how maltotriose metabolism, a key feature in brewing, may have arisen in early *S. eubayanus × S. cerevisiae* hybrids. To address this question, we generated a near-complete genome assembly of Himalayan *S. eubayanus* strains of the Holarctic subclade. This group of strains have been proposed to be the origin of the *S. eubayanus* subgenome of current *S. pastorianus* strains. The Himalayan *S. eubayanus* genomes harbored several copies of a *SeAGT1* α-oligoglucoside transporter gene with high sequence identity to genes encountered in *S. pastorianus*. Although Himalayan *S. eubayanus* strains are unable to grown on maltose and maltotriose, their maltose-hydrolase and *SeMALT1* and *SeAGT1* maltose-transporter genes complemented the corresponding null mutants of *S. cerevisiae*. Expression, in a Himalayan *S. eubayanus* strain, of a functional *S. cerevisiae* maltose-metabolism regulator gene (*MALx3*) enabled growth on oligoglucosides. The hypothesis that the maltotriose-positive phenotype in *S. pastorianus* is a result of heterosis was experimentally tested by constructing a *S. cerevisiae* × *S. eubayanus* laboratory hybrid with a complement of maltose-metabolism genes that resembles that of current *S. pastorianus* strains. The ability of this hybrid to consume maltotriose in brewer’s wort demonstrated regulatory cross talk between sub-genomes and thereby validated this hypothesis. These results provide experimental evidence of the evolutionary origin of an essential phenotype of lager-brewing strains and valuable knowledge for industrial exploitation of laboratory-made *S. pastorianus*-like hybrids.

**Importance:** *S.pastorianus*, a *S.cerevisiae* X *S.eubayanus* hybrid, is used for production of lager beer, the most produced alcoholic beverage worldwide It emerged by spontaneous hybridization and have colonized early lager-brewing processes. Despite accumulation and analysis of genome sequencing data of *S.pastorianus* parental genomes, the genetic blueprint of industrially relevant phenotypes remains unknown. Assimilation of wort abundant sugar maltotriose has been postulated to be inherited from *S.cerevisiae* parent. Here, we demonstrate that although Asian *S.eubayanus* isolates harbor a functional maltotriose transporter *SeAGT1* gene, they are unable to grow on α-oligoglucosides, but expression of *S. cerevisae* regulator *ScMAL13* was sufficient to restore growth on trisaccharides. We hypothesized that *S. pastorianus* maltotriose phenotype results from regulatory interaction between *S.cerevisae* maltose transcription activator and the promoter of *SeAGT1*. We experimentally confirmed the heterotic nature of the phenotype and thus this results provide experimental evidence of the evolutionary origin of an essential phenotype of lager-brewing strains.
