## Supplementary Table 1 for "Maltotriose consumption by hybrid *Saccharomyces pastorianus* is heterotic and results from regulatory cross-talk between parental sub-genomes"

### Sheet: Sheet1
Primer	Sequence 5’ to 3’	Purpose
12355	GCTCATTAGAAAGAAAGCATAGCAATCTAATCTAAGTTTT GAGACCATCAGTTAACAATG	Amplification of SeMALT1
12356	GGAGGGCGTGAATGTAAGCGTGACATAACTAATTACATGATTATTGATTCGCGACTGACGC	Amplification of SeMALT1
12357	GCTCATTAGAAAGAAAGCATAGCAATCTAATCTAAGTTTT GCTATTAGGCAACTATGAAGGG	Amplification of SeMALT2
12358	GGAGGGCGTGAATGTAAGCGTGACATAACTAATTACATGACACTAAGAGTCATCAAATCATGAG	Amplification of SeMALT2
12359	GCTCATTAGAAAGAAAGCATAGCAATCTAATCTAAGTTTT CAAATGAGATCGAGAACGGC	Amplification of SeMALT3
12360	GGAGGGCGTGAATGTAAGCGTGACATAACTAATTACATGAGCCATAATTGTTTATTGAATAAGAGTC	Amplification of SeMALT3
12361	GCTCATTAGAAAGAAAGCATAGCAATCTAATCTAAGTTTTCGTCCTCTGCAAGAGTGTAT	Amplification of SeAGT1
12362	GGAGGGCGTGAATGTAAGCGTGACATAACTAATTACATGACCACTTAAATATGCTCACGG	Amplification of SeAGT1
14451	AGTTTCGACGGATTCTAGAACTAGTCATAAATGACTATTTCTTTTGCGCATCCAG	Amplification of SeMAL12_chr2
14452	AGTTTCGACGGATTCTAGAACTAGTCATAAATGACTATTTCTTCTGAACACCCGG	Amplification of SeMAL12_chr12
14453	GCCAACCCTCGAGGTCGACGGTATCGATAATTACTTGGCATAGTACAATCTACCTTCC	Amplification of SeMAL12
9942	GCTCATTAGAAAGAAAGCATAGCAATCTAATCTAAGTTTTCGGCTGTGTACATTTCATCCTGAGTGAGCGCATATTGCATAAG	Amplification of ScMAL31
9943	GGAGGGCGTGAATGTAAGCGTGACATAACTAATTACATGACGCCGTATCTACCTACTGGCTAAAAAAATC	Amplification of ScMAL31
5921	AAAACTTAGATTAGATTGCTATGCTTTCTTTCTAATGAGC	Amplification of p426-TEF-amdS backbone
7812	TCATGTAATTAGTTATGTCACGCTTACATTC	Amplification of p426-TEF-amdS backbone
14449	TTATCGATACCGTCGACCTC	Amplification of pUDE044 backbone
14450	TTATGACTAGTTCTAGAATCCGTCG	Amplification of pUDE044 backbone
9421	AAGCATCGTCTCATCGGTCTCAAACGTATTTTAGATTCCTGACTTCAACTC	Amplification of Sc-pPKG1
9422	TTATGCCGTCTCAGGTCTCACATATGTTTTATATTTGTTGTAAAAAGTAGATAATTAC	Amplification of Sc-pPKG1
10884	AAGCATCGTCTCATCGGTCTCAATCCGAGTAATAATTATTGCTTCCATATAATATTTTTATATAC	Amplification of Sc-TEF2t
10885	TTATGCCGTCTCAGGTCTCACAGCAGGAAACGTAAATTACAAGGTATATAC	Amplification of Sc-TEF2t
12915	TGAGCCACCCGGTCTCATATGACTTTAACTAAGCAAACATGCG	Amplification of ScMAL13
12916	GGTAGTCGGGGGTCTCAGGATTCAAGGGTCTATGTCTTCATTATCC	Amplification of ScMAL13
9036	TTTACAATATAGTGATAATCGTGGACTAGAGCAAGATTTCAAATAAGTAACAGCAGCAAACATAGCTTCAAAATGTTTCTACTCCTTTTTTAC	Integration in ScSGA1
9039	CACCTTTCGAGAGGACGATGCCCGTGTCTAAATGATTCGACCAGCCTAAGAATGTTCAACGCCGCAAATTAAAGCCTTCG	Integration in ScSGA1 with maltase
11018	TGTAAATATCTAGGAAATACACTTGTGTATACTTCTCGCTTTTCTTTTATTTTTTTTTGTGCCGCAAATTAAAGCCTTCG	Integration in ScSGA1 without maltase
11320	ATGAAAAATATACTTTCGCTGGTAGGAAGAAAGGAAAATACCCCAGAAGATGTGACGGCGCGTCCGCAAGTTGATAACATTATTGACCGGTTCTCAAGCGCGAGTCAACAGGCGTTATGA	Repair fragment AS2.4948 ∆AGT1 (+)
11321	TCATAACGCCTGTTGACTCGCGCTTGAGAACCGGTCAATAATGTTATCAACTTGCGGACGCGCCGTCACATCTTCTGGGGTATTTTCCTTTCTTCCTACCAGCGAAAGTATATTTTTCAT	Repair fragment AS2.4948 ∆AGT1 (-)
12442	ATGAAAGGTCTATCTTCAATATTGAATAGAAAGAGAAACGAAAGTGATTCGATTTCCAGTAGTGGATCCGTTTCTCATAAAAACAGACTCTGGTGATATCACACATGAAGACCTAAAGTA	Repair fragment AS2.4948 ∆MALT1 (+)
12443	TACTTTAGGTCTTCATGTGTGATATCACCAGAGTCTGTTTTTATGAGAAACGGATCCACTACTGGAAATCGAATCACTTTCGTTTCTCTTTCTATTCAATATTGAAGATAGACCTTTCAT	Repair fragment AS2.4948 ∆MALT1 (-)
11671	AGGTTCCTGGGCAGTGAAGC	Diagnostic out-out SeumalT1∆
11672	AGGTCCAAGTCCTCTGTAAG	Diagnostic out-out SeumalT1∆
12273	CATGTCGCACAGATTAGAGG	Diagnostic PCR ∆agt1
12274	TCGACCAAGAAGGTACTGAG	Diagnostic PCR ∆agt1
12917	ATGGTGAAGTTATATAACAAATTGCTCGGCACACTCGCCGTGGGCGTCGGATCTGTCTGGAACGTATTTTAGATTCCTGA	Integration on PGK1p-ScMAL13-TEF2t in SeSGA1
12918	TTAAAAGGTGTTTAGAATTTCTTGTCTTATTTGATGGGCGTCCCAAAATGAGGTGTAGGAAGGAAACGTAAATTACAAGG	Integration on PGK1p-ScMAL13-TEF2t in SeSGA1
12319	ATGGTGAAGTTATATAACAAATTGCTCGGCACACTCGCCGTGGGCGTCGGATCTGTCTGGGCGTGTGGAAGAACGATTAC	Integration on TDHp-ScMAL12-ADH1t in SeSGA1
12320	TTAAAAGGTGTTTAGAATTTCTTGTCTTATTTGATGGGCGTCCCAAAATGAGGTGTAGGAAAGCTGGAGCTCAGTTTATC	Integration on TDHp-ScMAL12-ADH1t in SeSGA1
12635	CACGAACCATGTCCGTGTAG	Diagnostic out-out SeAGT1
12636	GTTGGACGTTCCGGCATAGC	Diagnostic out-out SeAGT1
4224	TTGATGTAAATATCTAGGAAATACACTTG	Diagnostic out-out ScAGT1
4226	ACTCGTACAAGGTGCTTTTAACTTG	Diagnostic out-out ScAGT1
8570	GCGCTTTACATTCAGATCCCGAG	Diagnostic S. cerevisiae F
8571	TAAGTTGGTTGTCAGCAAGATTG	Diagnostic S. cerevisiae R
8572	GTCCCTGTACCAATTTAATATTGCGC	Diagnostic S. eubayanus F
8573	TTTCACATCTCTTAGTCTTTTCCAGACG	Diagnostic S. eubayanus F
15293	TCGGGAAAACACTAGAGTGTAAATATTGAATATCAAACATCGAACGAGAGCATCTTGAAGAACGGTGAGTAAGGAAAGAG	Amplifying repair fragment mRuby2 for CBC-1 MALR_Chr02
15294	TTAAGAATATCACTCACACTCTATCAGTATATCTATCTCGTATAAGTGAACGGCGTGAACGGCAGCACATAGAAATATCG	Amplifying repair fragment mRuby2 for CBC-1 MALR_Chr02
15295	AAGACTTAAGAATATCACTCACACTCTATCAGTATATCTATCTCGTATAAGTGAACGGCGAACGCCTTGCCAACAGGGAG	Amplifying repair fragment venus for CBC-1 MALR_Chr07
15296	TCTACAACTTAAATACAGGCAGCTAAAAAACTGGGTTCGAGAGTTTTCCACTTTATAGACGCATTTTTCAAACTGCAAAT	Amplifying repair fragment venus for CBC-1 MALR_Chr07
15297	AGTTCATTTGAGGAAAATCATCAGGTCACAAGATGTTGAAACTGTAAGAAGATAAAGTTCAACGCAGTTCGAGTTTATCA	Amplifying repair fragment mTurquoise2 for CBC-1 MALR_Chr16
15298	CGTCCGGATGACTGCTTGCGTTACTATATATTTTTTTGCTGTAATTCAGGCCACTCCGGGGAAATGGGGAGCGATTTGCA	Amplifying repair fragment mTurquoise2 for CBC-1 MALR_Chr16
15299	ATGACTTTAGTCAAGTATGCATGCGACTATTGTCGTGTCCGTCGAGTAAAGTGTGATGGTAACGGTGAGTAAGGAAAGAG	Amplifying repair fragment mRuby2 for CBS1483 MALR_Chr02
15300	TTAAGGAATTATGTCGTCTTCATCTTTGGAATCATCATTTAGGCGCAGTGGTCTAGAGATGGCAGCACATAGAAATATCG	Amplifying repair fragment mRuby2 for CBS1483 MALR_Chr02
15301	TGCGACTGCTGTCGCGTTCGTCGAGTAAAGTGTGACAGGAATAAACCATGTAATCGCTGCAACGCAGTTCGAGTTTATCA	Amplifying repair fragment mTurquoise2 for CBS1483 MALR_Chr11
15302	TCATCTTTGGAATCATCATTTAGGCGCAGTGGTCTAGAGATAGGCAAATCGATTAGAGCAGAAATGGGGAGCGATTTGCA	Amplifying repair fragment mTurquoise2 for CBS1483 MALR_Chr11
15303	CATGTGATTGCTGTCGCGTTCGTCGAGTGAAGTGTGATAGGAATAGACCGTGTGATCGTTAACGCCTTGCCAACAGGGAG	Amplifying repair fragment venus for CBS1483 MALR_Chr16
15304	TTAGGGAATAATGTCGACTTCATCCTTGGAATCATCATTTAGGCGCAGTGGTCTAGAGATGCATTTTTCAAACTGCAAAT	Amplifying repair fragment venus for CBS1483 MALR_Chr16
3289	CATACGTTGAAACTACGGCAAAGG	Diagnostic out-out gRNA
7236	CGGTTAGAGCGGATGTGGGG	Diagnostic out-out gRNA
901	CTGCTGTAACCCGTACATGC	Diagnostic out-out gRNA
15866	GGCTTGGAATATTTTGTGCG	Diagnostic out-in MALR02/07/16
15867	CATTGTGATGAGGGTCCTAG	Diagnostic out-in MALR02/07
15868	CTCACCATCTTCGTTTAACATC	Diagnostic out-in MALR16
15869	GATCTATGGTGTCCAAAGGAG	Diagnostic out-in Ruby (fwd)
15870	AAATTGGGACAACACCAGTG	Diagnostic out-in Venus (rev)
15871	CCAGTGAATAATTCTTCACC	Diagnostic out-in Turq (rev)
15872	CGGGAAAACACTAGAGTGTA	Diagnostic Out-out Ruby
15873	TCGTATAAGTGAACGGCGTG	Diagnostic Out-out Ruby
15874	GAATATCACTCACACTCTATCAG	Diagnostic Out-out Venus
15875	GCTAAAAAACTGGGTTCGAGAG	Diagnostic Out-out Venus
15876	GTTCATTTGAGGAAAATCATCAGG	Diagnostic Out-out Turq
15877	TTGCTGTAATTCAGGCCACT	Diagnostic Out-out Turq
15878	GACTTTAGTCAAGTATGCATGCG	Diagnostic Out-out Ruby CBS1483
15879	TTTAGGCGCAGTGGTCTAGA	Diagnostic Out-out Ruby CBS1483
15880	TCGTCGAGTAAAGTGTGACA	Diagnostic Out-out Turq CBS1483
15881	GGTCTAGAGATAGGCAAATCG	Diagnostic Out-out Turq CBS1483
15882	CGAGTGAAGTGTGATAGGAA	Diagnostic Out-out Venus CBS1483
15883	TCATTTAGGCGCAGTGGTCT	Diagnostic Out-out Venus CBS1483
